# Benchmarking metagenomics classifiers on ancient viral DNA: a simulation study

**DOI:** 10.1101/2021.04.30.442132

**Authors:** Yami Ommar Arizmendi Cárdenas, Samuel Neuenschwander, Anna-Sapfo Malaspinas

## Abstract

Owing to technological advances in ancient DNA, it is now possible to sequence viruses from the past to track down their origin and evolution. However, ancient DNA data is considerably more degraded and contaminated than modern data making the identification of ancient viral genomes particularly challenging. Several methods to characterise the modern microbiome (and, within this, the virome) have been developed; in particular, tools that assign sequenced reads to specific taxa in order to characterise the organisms present in a sample of interest. While these existing tools are routinely used in modern data, their performance when applied to ancient microbiome data to screen for ancient viruses remains unknown.

In this work, we conducted an extensive simulation study using public viral sequences to establish which tool is the most suitable to screen ancient samples for human DNA viruses. We compared the performance of four widely used classifiers, namely Centrifuge, Kraken2, DIAMOND and MetaPhlAn2, in correctly assigning sequencing reads to the corresponding viruses. To do so, we simulated reads by adding noise typical of ancient DNA to a set of publicly available human DNA viral sequences and to the human genome. We fragmented the DNA into different lengths, added sequencing error and C to T and G to A deamination substitutions at the read termini. Then we measured the resulting sensitivity and precision for all classifiers.

Across most simulations, more than 228 out of the 233 simulated viruses are recovered by Centrifuge, Kraken2 and DIAMOND, in contrast to MetaPhlAn2 which recovers only around one third. Overall, Centrifuge and Kraken2 have the best performance with the highest values of sensitivity and precision. We found that deamination damage has little impact on the performance of the classifiers, less than the sequencing error and the length of the reads. Since Centrifuge can handle short reads (in contrast to DIAMOND and Kraken2 with default settings) and since it achieves the highest sensitivity and precision at the species level across all the simulations performed, it is our recommended tool. Regardless of the tool used, our simulations indicate that, for ancient human studies, users should use strict filters to remove all reads of potential human origin. Finally, we recommend to verify which species are present in the database used, as it might happen that default databases lack sequences for viruses of interest.
