## Supplementary material for "Benchmarking metagenomics classifiers on ancient viral DNA: a simulation study": able_S01_human_DNA_viruses_233_table

### Sheet: Hoja 1 - hDNAv_250_table
Human DNA viruses sequences
virus name	sequence name	length of sequence	molecule	linear/circular	accession number	taxID	Baltimore group
Human stool-associated circular virus NG13	Human stool-associated circular virus NG13, complete genome	1699	DNA	circular	NC_038392.1	743300	Group II
Cyclovirus SL-108277	Cyclovirus SL-108277, complete genome	1710	DNA	circular	NC_038418.1	1520935	Group II
Cyclovirus PK5006	Cyclovirus PK5006, complete genome	1723	DNA	circular	NC_036877.1	742915	Group II
Indian encephalitis associated cyclovirus	Indian encephalitis associated cyclovirus isolate IECSF08, complete genome	1723	DNA	circular	NC_032682.2	1755290	Group II
Cyclovirus PK5222	Cyclovirus PK5222, complete genome	1740	DNA	circular	NC_038413.1	742917	Group II
Cyclovirus PK5510	Cyclovirus PK5510, complete genome	1759	DNA	circular	NC_038412.1	742918	Group II
Cyclovirus PK5034	Cyclovirus PK5034, complete genome	1780	DNA	circular	NC_038415.1	742916	Group II
Human associated cyclovirus 10	Human associated cyclovirus 10 strain 7078A, complete genome	1790	DNA	circular	NC_023874.2	2038728	Group II
Cyclovirus NG12	Cyclovirus NG12, complete genome	1794	DNA	circular	NC_038416.1	742922	Group II
Cyclovirus NG14	Cyclovirus NG14, complete genome	1795	DNA	circular	NC_038417.1	742923	Group II
Human cyclovirus VS5700009	Human cyclovirus VS5700009, complete genome	1832	DNA	circular	NC_021568.1	1345637	Group II
Cyclovirus VN	Cyclovirus VN isolate hcf2, complete genome	1856	DNA	linear	NC_039215.1	1348500	Group II
Cyclovirus TN25	Cyclovirus TN25, complete genome	1867	DNA	circular	NC_038414.1	742924	Group II
Human fecal virus Jorvi3	Human fecal virus Jorvi3, complete genome	1942	DNA	circular	NC_035213.1	2017082	Group II
Torque teno midi virus 3	Torque teno midi virus 3 isolate 2PoSMA ORF2 and ORF1 genes, complete cds	2002	DNA	linear	NC_038350.1	2065044	Group II
Gyrovirus Tu243	Gyrovirus Tu243, complete genome	2020	DNA	circular	NC_022788.1	1415627	Group II
Gyrovirus 4	Gyrovirus 4, complete genome	2034	DNA	circular	NC_018401.1	1214955	Group II
Gemycircularvirus C1c	Gemycircularvirus C1c capsid protein (Cap) gene, complete cds	2109	DNA	linear	NC_038496.1	1673681	Group II
Human gemycircularvirus GeTz1	Human gemycircularvirus GeTz1, complete genome	2202	DNA	linear	NC_038497.1	1792832	Group II
Human genital-associated circular DNA virus-1	Human genital-associated circular DNA virus-1 isolate 349, complete genome	2235	DNA	circular	NC_026817.1	1488574	Group II
Small anellovirus 1	Small anellovirus 1, complete genome	2249	ss-DNA	circular	NC_007013.1	289366	Group II
MSSI2.225 virus	MSSI2.225 virus complete sequence	2259	DNA	circular	NC_024691.1	1516081	Group II
Gemycircularvirus HV-GcV2	Gemycircularvirus HV-GcV2, complete genome	2262	DNA	circular	NC_030448.1	1862825	Group II
Gemycircularvirus HV-GcV1	Gemycircularvirus HV-GcV1, complete genome	2264	DNA	circular	NC_030447.1	1862824	Group II
Human associated gemyvongvirus 1	Human associated gemyvongvirus 1 isolate DB1, complete genome	2272	DNA	linear	NC_028459.1	1985415	Group II
Gyrovirus Tu789	Gyrovirus Tu789, complete genome	2282	DNA	circular	NC_022789.1	1415628	Group II
Human fecal virus Jorvi4	Human fecal virus Jorvi4, complete genome	2343	DNA	circular	NC_035211.1	2017083	Group II
Gyrovirus GyV3	Gyrovirus GyV3, complete genome	2359	DNA	circular	NC_017091.1	1163715	Group II
Torque teno midi virus 4	Torque teno midi virus 4 isolate 6PoSMA ORF2, ORF1, and ORF3 genes, complete cds	2454	DNA	linear	NC_038351.1	2065045	Group II
Human associated huchismacovirus 3	Human associated huchismacovirus 3 isolate France/1/2009/3664, complete genome	2459	DNA	circular	NC_039063.1	2169936	Group II
Human smacovirus 1	Human smacovirus 1 isolate France/12/2008/3454, complete genome	2460	DNA	circular	NC_026252.1	1595998	Group II
Human associated huchismacovirus 1	Human associated huchismacovirus 1 isolate Oregon/6/2011/GottageGrove/5A1, complete genome	2460	DNA	circular	NC_039061.1	2169934	Group II
Human associated huchismacovirus 2	Human associated huchismacovirus 2 isolate France/8/2008/2444, complete genome	2471	DNA	circular	NC_039062.1	2169935	Group II
Circo-like virus-Brazil hs1	Circo-like virus-Brazil hs1, complete genome	2526	DNA	circular	NC_023888.1	1346815	Group II
Human feces smacovirus 3	Human feces smacovirus 3 isolate P21, complete genome	2560	DNA	circular	NC_035474.1	1820159	Group II
Hudisavirus sp.	Hudisavirus sp. isolate P22, complete genome	2585	DNA	circular	NC_035475.1	2021738	?
Human feces smacovirus 2	Human feces smacovirus 2 strain SmaCV2, complete genome	2601	DNA	circular	NC_039070.1	1820158	Group II
Small anellovirus 2	Small anellovirus 2, complete genome	2635	ss-DNA	circular	NC_007014.1	289367	Group II
Torque teno mini virus 2	Torque teno mini virus 2, complete genome	2765	ss-DNA	circular	NC_014086.1	687370	Group II
Torque teno mini virus 18	Torque teno mini virus 18 isolate 222, complete genome	2803	ss-DNA	circular	NC_030297.1	1859149	Group II
Human circovirus VS6600022	Human circovirus VS6600022, complete genome	2836	DNA	circular	NC_024694.1	1525173	Group II
Torque teno mini virus ALH8	Torque teno mini virus ALH8, complete genome	2855	ss-DNA	circular	NC_025727.1	1535291	Group II
Torque teno mini virus 1	Torque teno mini virus 1, complete genome	2856	ss-DNA	circular	NC_014097.1	687369	Group II
Torque teno mini virus 11	Torque teno mini virus 11 isolate LIL-y2 ORF2, ORF1, and ORF3 genes, complete cds	2871	DNA	linear	NC_038346.1	2065037	Group II
Torque teno mini virus 10	Torque teno mini virus 10 isolate LIL-y1 ORF2, ORF1, ORF3, and ORF4 genes, complete cds	2887	DNA	linear	NC_038345.1	2065036	Group II
Torque teno mini virus 3	Torque teno mini virus 3, complete genome	2897	ss-DNA	circular	NC_014088.1	687371	Group II
Torque teno mini virus 6	Torque teno mini virus 6, complete genome	2897	ss-DNA	circular	NC_014095.1	687374	Group II
Torque teno mini virus 5	Torque teno mini virus 5, complete genome	2908	ss-DNA	circular	NC_014089.1	687373	Group II
Torque teno mini virus 8	Torque teno mini virus 8, complete genome	2910	ss-DNA	linear	NC_014068.1	687376	Group II
TTV-like mini virus	TTV-like mini virus isolate TTMV_LY1, complete genome	2912	DNA	circular	NC_020498.1	93678	Group II
Torque teno mini virus 12	Torque teno mini virus 12 isolate LIL-y3 ORF2, ORF1, ORF3, and ORF4 genes, complete cds	2912	DNA	linear	NC_038347.1	2065038	Group II
Torque teno mini virus ALA22	Torque teno mini virus ALA22, complete genome	2914	ss-DNA	circular	NC_025726.1	1535290	Group II
Torque teno mini virus 9	Torque teno mini virus 9, complete genome	2915	ss-DNA	circular	NC_002195.1	687377	Group II
Human feces pecovirus	Human feces pecovirus strain PeCV-NI, complete genome	2928	DNA	circular	NC_040306.1	1820160	?
Circular ssDNA virus sp.	Unidentified circular ssDNA virus, complete genome	2951	DNA	circular	NC_030449.1	2805939	Group II
Torque teno mini virus 7	Torque teno mini virus 7, complete genome	2952	ss-DNA	circular	NC_014082.1	687375	Group II
Torque teno virus 9	Torque teno virus 9 clone BM1C-18 ORF2 (ORF2) gene, complete cds; and nonfunctional ORF1 (ORF1) gene, complete sequence	3064	DNA	linear	NC_038337.1	687348	Group II
Cebine betaherpesvirus 1	Cebine herpesvirus 1 strain 5567 DNA polymerase catalytic subunit (UL54) gene, complete cds	3075	DNA	linear	NC_038260.1	1125844	Group I
Torque teno midi virus 10	Torque teno midi virus 10 DNA, complete genome, isolate: MDJN14	3175	DNA	circular	NC_038357.1	2065051	Group II
Hepatitis B virus	Hepatitis B virus (strain ayw) genome	3182	DNA	circular	NC_003977.2	10407	Group VII
Torque teno midi virus 9	Torque teno midi virus 9 DNA, complete genome, isolate: MDJN2	3187	DNA	circular	NC_038356.1	2065050	Group II
Torque teno midi virus 12	Torque teno midi virus 12 DNA, complete genome, isolate: MDJN51	3187	DNA	circular	NC_038359.1	2065053	Group II
Torque teno midi virus 7	Torque teno midi virus 7 DNA, complete genome, isolate: MDJHem3-2	3197	DNA	circular	NC_038354.1	2065048	Group II
Torque teno midi virus 6	Torque teno midi virus 6 DNA, complete genome, isolate: MDJHem3-1	3198	DNA	circular	NC_038353.1	2065047	Group II
Torque teno midi virus 11	Torque teno midi virus 11 DNA, complete genome, isolate: MDJN47	3198	DNA	circular	NC_038358.1	2065052	Group II
Torque teno midi virus 5	Torque teno midi virus 5 DNA, complete genome, isolate: MDJHem2	3208	DNA	circular	NC_038352.1	2065046	Group II
Torque teno midi virus 8	Torque teno midi virus 8 DNA, complete genome, isolate: MDJN1	3223	DNA	circular	NC_038355.1	2065049	Group II
Torque teno midi virus 14	Torque teno midi virus 14 DNA, complete genome, isolate: MDJN97	3223	DNA	circular	NC_038361.1	2065055	Group II
Torque teno midi virus 13	Torque teno midi virus 13 DNA, complete genome, isolate: MDJN69	3230	DNA	circular	NC_038360.1	2065054	Group II
Torque teno midi virus 1	Torque teno midi virus 1, complete genome	3245	ss-DNA	circular	NC_009225.1	687379	Group II
Torque teno midi virus 2	Torque teno midi virus 2, complete genome	3253	ss-DNA	circular	NC_014093.1	687380	Group II
Senegalvirus marseillevirus	Senegalvirus SSV-A contig3 genomic sequence	3538	DNA	linear	NC_043224.1	944645	Group I
Torque teno virus 28	Torque teno virus 28, complete genome	3629	ss-DNA	circular	NC_014073.1	687367	Group II
Torque teno virus 6	Torque teno virus 6, complete genome	3705	ss-DNA	circular	NC_014094.1	687345	Group II
Torque teno virus	Torque teno virus, complete genome	3725	DNA	circular	NC_015783.1	68887	Group II
Torque teno virus 27	Torque teno virus 27, complete genome	3729	ss-DNA	circular	NC_014074.1	687366	Group II
Torque teno virus 7	Torque teno virus 7, complete genome	3736	ss-DNA	circular	NC_014080.1	687346	Group II
Torque teno virus 3	Torque teno virus 3, complete genome	3748	ss-DNA	circular	NC_014081.1	687342	Group II
Torque teno virus 12	Torque teno virus 12, complete genome	3759	ss-DNA	circular	NC_014075.1	687351	Group II
Torque teno virus 25	Torque teno virus 25, complete genome	3763	ss-DNA	circular	NC_014083.1	687364	Group II
Torque teno virus 10	Torque teno virus 10, complete genome	3770	ss-DNA	circular	NC_014076.1	687349	Group II
Parvovirus NIH-CQV	Parvovirus NIH-CQV putative 15-kDa protein, putative replication associated protein (rep), and putative capsid protein (cap) genes, complete cds	3780	DNA	linear	NC_022089.1	1341019	Group II
Torque teno virus 15	Torque teno virus 15, complete genome	3787	ss-DNA	circular	NC_014096.1	687354	Group II
Torque teno virus 8	Torque teno virus 8, complete genome	3790	ss-DNA	circular	NC_014084.1	687347	Group II
Torque teno virus 19	Torque teno virus 19, complete genome	3808	ss-DNA	circular	NC_014078.1	687358	Group II
Torque teno virus 16	Torque teno virus 16, complete genome	3818	ss-DNA	circular	NC_014091.1	687355	Group II
Torque teno virus 1	Torque teno virus 1, complete genome	3852	ss-DNA	circular	NC_002076.2	687340	Group II
Human fecal virus Jorvi2	Human fecal virus Jorvi2, complete genome	3925	DNA	circular	NC_035212.1	2017081	Group II
Adeno-associated virus - 8	Adeno-associated virus - 8, complete genome	4393	DNA	linear	NC_006261.1	202813	Group II
Cutavirus	Cutavirus strain BR-337 NS1, putative VP1, hypothetical protein, VP2, and hypothetical protein genes, complete cds	4456	DNA	linear	NC_039050.1	1867125	Group II
Adeno-associated virus - 5	Adeno-associated virus 5, complete genome	4642	ss-DNA	linear	NC_006152.1	82300	Group II
Adeno-associated virus - 2	Adeno-associated virus - 2, complete genome	4679	DNA	linear	NC_001401.2	10804	Group II
Adeno-associated virus - 7	Adeno-associated virus - 7, complete genome	4721	DNA	linear	NC_006260.1	202812	Group II
Adeno-associated virus - 3	Adeno-associated virus - 3, complete genome	4726	DNA	linear	NC_001729.1	46350	Group II
Bufavirus-3	Bufavirus-3 genes for NS1, putative VP1, hypothetical protein, VP2, complete cds, strain: BTN-63	4733	DNA	linear	NC_024888.1	1391667	Group II
Adeno-associated virus - 4	Adeno-associated virus - 4, complete genome	4767	ss-DNA	circular	NC_001829.1	57579	Group II
STL polyomavirus	STL polyomavirus strain MA138, complete genome	4776	DNA	circular	NC_020106.1	1277649	Group I
Human polyomavirus 6	Human polyomavirus 6, complete genome	4926	DNA	circular	NC_014406.1	746830	Group I
MW polyomavirus	MW polyomavirus, complete genome	4927	DNA	circular	NC_018102.1	1203539	Group I
Bocavirus gorilla/GBoV1/2009	Bocavirus gorilla/GBoV1/2009, complete genome	4944	DNA	linear	NC_014358.1	864686	Group II
Human polyomavirus 7	Human polyomavirus 7, complete genome	4952	DNA	circular	NC_014407.1	746831	Group I
Human polyomavirus 9	Human polyomavirus 9, complete genome	5026	DNA	linear	NC_015150.1	943908	Group I
Human erythrovirus V9	Human erythrovirus V9, complete genome	5028	DNA	linear	NC_004295.1	72197	Group II
Human polyomavirus 12	Human polyomavirus 12 strain hu1403, complete genome	5033	DNA	circular	NC_020890.1	1303334	Group I
Human polyomavirus 3	KI polyomavirus Stockholm 60, complete genome	5040	DNA	circular	NC_009238.1	1891764	Group I
Human bocavirus 4 NI	Human bocavirus 4 NI strain HBoV4-NI-385, complete genome	5104	DNA	linear	NC_012729.2	1511883	Group II
New Jersey polyomavirus-2013	New Jersey polyomavirus-2013 isolate NJ-PyV-2013, complete genome	5108	DNA	circular	NC_024118.1	1497391	Group I
JC polyomavirus	JC polyomavirus, complete genome	5130	DNA	circular	NC_001699.1	10632	Group I
Human polyomavirus 1	BK polyomavirus, complete genome	5153	DNA	circular	NC_001538.1	1891762	Group I
Human bocavirus 2c PK	Human bocavirus 2c PK isolate PK-5510, complete genome	5196	ss-DNA	linear	NC_012042.1	1511882	Group II
WU Polyomavirus	WU Polyomavirus, complete genome	5229	DNA	circular	NC_009539.1	440266	Group I
Trichodysplasia spinulosa-associated polyomavirus	Trichodysplasia spinulosa-associated polyomavirus, complete genome	5232	DNA	circular	NC_014361.1	862909	Group I
Human bocavirus 3	Human bocavirus 3, complete genome	5242	ss-DNA	linear	NC_012564.1	638313	Group II
Human parvovirus 4 G1	Human parvovirus 4 G1, complete genome	5268	DNA	linear	NC_007018.1	1511919	Group II
LI polyomavirus	LI polyomavirus isolate LIPyV, complete genome	5269	DNA	circular	NC_034253.1	1965344	Group I
Primate bocaparvovirus 1	Primate bocaparvovirus 1 isolate st2, complete genome	5299	DNA	linear	NC_007455.1	1511871	Group II
Merkel cell polyomavirus	Merkel cell polyomavirus isolate R17b, complete genome	5387	DNA	circular	NC_010277.2	493803	Group I
Human parvovirus B19	Human parvovirus B19, complete genome	5596	ss-DNA	linear	NC_000883.2	10798	Group II
Human papillomavirus type 48	Human papillomavirus type 48, complete genome	7100	DNA	linear	NC_001690.1	40538	Group I
Human papillomavirus 132	Human papillomavirus type 132, complete genome	7125	DNA	circular	NC_014955.1	909331	Group I
Human papillomavirus KC5	Human papillomavirus KC5, complete genome	7143	DNA	circular	NC_026946.1	1647924	Group I
human papillomavirus 108	Human papillomavirus type 108, complete genome	7149	DNA	circular	NC_012213.1	565537	Group I
Human papillomavirus 127	Gammapapillomavirus HPV127, complete genome	7181	DNA	circular	NC_014469.1	746832	Group I
Human papillomavirus type 131	Human papillomavirus type 131, complete genome	7182	DNA	circular	NC_014954.1	909330	Group I
Human papillomavirus type 50	Human papillomavirus type 50, complete genome	7184	DNA	linear	NC_001691.1	40539	Group I
Human papillomavirus 116	Human papillomavirus 116, complete genome	7184	DNA	circular	NC_013035.1	915428	Group I
Human papillomavirus 172	Human papillomavirus type 172, complete genome	7203	DNA	circular	NC_038523.1	1434987	Group I
human papillomavirus 166	Human papillomavirus type 166 isolate KC9, complete genome	7212	DNA	circular	NC_019023.1	1315259	Group I
Human papillomavirus type 129	Human papillomavirus type 129, complete genome	7219	DNA	circular	NC_014953.1	931210	Group I
Human papillomavirus 175	Human papillomavirus type 175 isolate SE87, complete genome	7226	DNA	circular	NC_038524.1	1434782	Group I
Gammapapillomavirus sp.	Gammapapillomavirus sp. isolate Gamma_w34c04a, complete genome	7226	DNA	linear	NC_040550.1	2049444	Group I
Human papillomavirus type 112	Human papillomavirus type 112, complete genome	7227	DNA	circular	NC_012486.1	915427	Group I
Human papillomavirus 204	Human papillomavirus type 204 isolate A342, complete genome	7227	DNA	circular	NC_038525.1	1650736	Group I
Human papillomavirus 167	Human papillomavirus type 167 isolate KC10, complete genome	7228	DNA	circular	NC_022892.1	1420545	Group I
Human papillomavirus 179	Human papillomavirus type 179 complete genome, isolate SIBX16	7228	DNA	linear	NC_022095.1	1472342	Group I
human papillomavirus 163	Human papillomavirus type 163 isolate KC3, complete genome	7233	DNA	circular	NC_028125.1	1315262	Group I
Human papillomavirus type 137	Human papillomavirus type 137, complete genome	7236	DNA	circular	NC_017995.1	1070410	Group I
Human papillomavirus type 161	Human papillomavirus type 161 isolate KC1, complete genome	7238	DNA	circular	NC_038522.1	1315264	Group I
Human papillomavirus type 101	Human papillomavirus type 101, complete genome	7259	DNA	circular	NC_008189.1	915425	Group I
Human papillomavirus type 128	Human papillomavirus type 128, complete genome	7259	DNA	circular	NC_014952.1	931209	Group I
human papillomavirus 103	Human papillomavirus type 103, complete genome	7263	DNA	circular	NC_008188.1	338323	Group I
Human papillomavirus 187	Human papillomavirus type 187 isolate ACS447, complete genome	7268	DNA	circular	NC_039086.1	1851130	Group I
Human papillomavirus type 144	Human papillomavirus type 144, complete genome	7271	DNA	circular	NC_017997.1	1070417	Group I
Human papillomavirus 154	Human papillomavirus type 154 isolate PV77, complete genome	7286	DNA	circular	NC_021483.1	1195796	Group I
Human papillomavirus 201	Human papillomavirus type 201 isolate HPV201, complete genome	7291	DNA	circular	NC_027528.1	1682340	Group I
Human papillomavirus 135	Human papillomavirus type 135, complete genome	7293	DNA	circular	NC_017993.1	1070408	Group I
Human papillomavirus 134	Human papillomavirus type 134, complete genome	7309	DNA	circular	NC_014956.1	909333	Group I
Human papillomavirus type 60	Human papillomavirus type 60, complete genome	7313	DNA	linear	NC_001693.1	40540	Group I
Human papillomavirus 178	Human papillomavirus type 178, complete genome	7314	DNA	linear	NC_023891.1	1478160	Group I
Human papillomavirus 136	Human papillomavirus type 136, complete genome	7319	DNA	circular	NC_017994.1	1070409	Group I
Human papillomavirus	Human papillomavirus isolate SE379, complete genome	7320	DNA	circular	NC_027779.1	10566	Group I
Human papillomavirus 184	Human papillomavirus type 184 complete genome, isolate SIBX17	7324	DNA	circular	NC_038914.1	1472343	Group I
Human papillomavirus type 88	Human papillomavirus type 88, complete genome	7326	DNA	circular	NC_010329.1	337054	Group I
Human papillomavirus 126	Human papillomavirus type 126, complete genome	7326	DNA	circular	NC_016157.1	1055684	Group I
Human papillomavirus type 156	Human papillomavirus type 156 isolate GC01, complete genome	7329	DNA	circular	NC_033781.1	1248396	Group I
Human papillomavirus 140	Human papillomavirus type 140, complete genome	7341	DNA	circular	NC_017996.1	1070413	Group I
Human papillomavirus 121	Human papillomavirus type 121, complete genome	7342	DNA	circular	NC_014185.1	915429	Group I
Human papillomavirus 109	Human papillomavirus type 109, complete genome	7346	DNA	circular	NC_012485.1	915426	Group I
Human papillomavirus type 63	Human papillomavirus type 63, complete genome	7348	DNA	linear	NC_001458.1	28311	Group I
Human papillomavirus 4	Human papillomavirus type 4, complete genome	7353	DNA	linear	NC_001457.1	10617	Group I
Human papillomavirus type 203	Human papillomavirus type 203 isolate SE369, complete genome	7372	DNA	circular	NC_040640.1	2093789	Group I
Human papillomavirus 9	Human papillomavirus type 9, complete genome	7434	DNA	linear	NC_001596.1	10621	Group I
Human papillomavirus type 96	Human papillomavirus type 96, complete genome	7438	DNA	circular	NC_005134.2	247269	Group I
Human papillomavirus type 92	Human papillomavirus type 92, complete genome	7461	DNA	linear	NC_004500.1	211787	Group I
Human papillomavirus type 49	Human papillomavirus type 49, complete genome	7560	DNA	circular	NC_001591.1	10616	Group I
Human papillomavirus type 41	Human papillomavirus type 41, complete genome	7614	DNA	linear	NC_001354.1	10589	Group I
Human papillomavirus type 34	Human papillomavirus type 34, complete genome	7723	DNA	linear	NC_001587.1	333764	Group I
Human papillomavirus 5	Human papillomoavirus type 5, complete genome	7746	DNA	circular	NC_001531.1	333923	Group I
Human papillomavirus type 54	Human papillomavirus 54, complete genome	7759	DNA	linear	NC_001676.1	1671798	Group I
Human papillomavirus type 85	Human papillomavirus type 85 isolate 114B, complete genome	7812	DNA	circular	NC_034616.1	652810	Group I
Mupapillomavirus 1	Human papillomavirus - 1, complete genome	7815	DNA	circular	NC_001356.1	334203	Group I
human papillomavirus 30	Human papillomavirus type 30 genomic DNA	7852	DNA	linear	NC_038889.1	10611	Group I
Human papillomavirus type 26	Human papillomavirus type 26, complete genome	7855	DNA	linear	NC_001583.1	333762	Group I
Human papillomavirus type 53	Human papillomavirus type 53, complete genome	7856	DNA	circular	NC_001593.1	333765	Group I
Alphapapillomavirus 7	Human papillomavirus - 18, complete genome	7857	DNA	circular	NC_001357.1	337042	Group I
Alphapapillomavirus 4	Human papillomavirus - 2, complete genome	7860	DNA	circular	NC_001352.1	337043	Group I
Human papillomavirus type 6b	Human papillomavirus type 6b, complete genome	7902	DNA	circular	NC_001355.1	10600	Group I
Human papillomavirus type 16	Human papillomavirus type 16, complete genome	7906	DNA	circular	NC_001526.4	333760	Group I
Human papillomavirus type 10	Human papillomavirus type 10 genomic DNA	7919	DNA	linear	NC_001576.1	333759	Group I
Human papillomavirus type 32	Human papillomavirus type 32, complete genome	7961	DNA	linear	NC_001586.1	333763	Group I
Alphapapillomavirus 3	Human papillomavirus - 61, complete genome	7989	DNA	circular	NC_001694.1	333767	Group I
human papillomavirus 71	Human papillomavirus type 71 DNA, complete genome	8017	DNA	circular	NC_039089.1	120686	Group I
Human papillomavirus type 7	Human papillomavirus type 7 genomic DNA	8027	DNA	linear	NC_001595.1	10620	Group I
Human papillomavirus type 90	Human papillomavirus type 90, complete genome	8033	DNA	circular	NC_004104.1	333769	Group I
Porcine endogenous retrovirus E	Porcine endogenous retrovirus E, complete genome	8072	DNA	linear	NC_003059.1	168238	Group VI
Human T-cell leukemia virus type I	Human T-lymphotropic virus 1, complete genome	8507	DNA	linear	NC_001436.1	11908	Group VI
Human T-lymphotropic virus 4	Human T-lymphotropic virus 4, complete genome	8791	DNA	linear	NC_011800.1	318279	Group VI
Husavirus sp.	Husavirus sp. isolate 16370_59, complete genome	8856	DNA	linear	NC_032480.1	1930509	Group IV
Human T-lymphotropic virus 2	Human T-lymphotropic virus 2, complete proviral genome	8952	DNA	linear	NC_001488.1	11909	Group VI
Human DNA virus	Human DNA virus isolate IND-KIs-REVA-1990, complete genome	9585	DNA	circular	NC_040309.1	1904876	?
Eastern chimpanzee simian foamy virus	Eastern chimpanzee simian foamy virus clone pHSRV13, complete genome	11954	DNA	linear	NC_039025.1	2170195	Group VI
Guenon simian foamy virus	Guenon simian foamy virus isolate AG16, complete genome	13072	DNA	linear	NC_043445.1	2170197	Group VI
African green monkey simian foamy virus	Simian foamy virus 3, complete genome	13111	DNA	linear	NC_010820.1	338079	Group VI
Central cimpanzee simian foamy virus	Central cimpanzee simian foamy virus isolate BAD327, complete genome	13220	DNA	linear	NC_039024.1	2170194	Group VI
Senegalvirus marseillevirus	Senegalvirus SSV-A contig1 genomic sequence	15103	DNA	linear	NC_043225.1	944645	Group I
Senegalvirus marseillevirus	Senegalvirus SSV-A contig2 genomic sequence	15388	DNA	linear	NC_043226.1	944645	Group I
Senegalvirus marseillevirus	Senegalvirus SSV-A contig4 genomic sequence	22729	DNA	linear	NC_043227.1	944645	Group I
Senegalvirus marseillevirus	Senegalvirus SSV-A contig5 genomic sequence	33167	DNA	linear	NC_043228.1	944645	Group I
Human mastadenovirus A	Human adenovirus A, complete genome	34125	DNA	linear	NC_001460.1	129875	Group I
Human mastadenovirus F	Human adenovirus F, complete genome	34214	DNA	linear	NC_001454.1	130309	Group I
Human adenovirus 35	Human adenovirus type 35, complete genome	34794	DNA	linear	AC_000019.1	10522	Group I
Human mastadenovirus B	Human adenovirus B2, complete genome	34794	DNA	linear	NC_011202.1	108098	Group I
Human adenovirus 54	Human adenovirus 54, complete genome	34920	DNA	linear	NC_012959.1	651580	Group I
Human mastadenovirus D	Human adenovirus D, complete genome	35083	DNA	linear	NC_010956.1	130310	Group I
Human adenovirus 7	Human adenovirus type 7, complete genome	35514	DNA	linear	AC_000018.1	10519	Group I
Simian adenovirus 21	Simian adenovirus 21, complete genome	35524	DNA	linear	AC_000010.1	198503	Group I
Human adenovirus 2	Human adenovirus 2, complete genome	35937	DNA	linear	AC_000007.1	10515	Group I
Human mastadenovirus C	Human adenovirus C, complete genome	35937	DNA	linear	NC_001405.1	129951	Group I
Human adenovirus 5	Human adenovirus 5, complete genome	35938	DNA	linear	AC_000008.1	28285	Group I
Human mastadenovirus E	Human adenovirus E, complete genome	35994	DNA	linear	NC_003266.2	130308	Group I
Human adenovirus 1	Human adenovirus type 1, complete genome	36001	DNA	linear	AC_000017.1	10533	Group I
Simian adenovirus 25	Simian adenovirus 25, complete genome	36519	DNA	linear	AC_000011.1	175567	Group I
Chimpanzee adenovirus Y25	Chimpanzee adenovirus Y25, complete genome	36711	DNA	linear	NC_017825.1	1123958	Group I
Titi monkey adenovirus ECC-2011	Titi monkey adenovirus ECC-2011, complete genome	36838	DNA	linear	NC_020487.1	994672	Group I
IAS virus	IAS virus, complete genome	99915	DNA	circular	NC_049978.1	1450749	Group I
Human alphaherpesvirus 3	Human herpesvirus 3, complete genome	124884	DNA	linear	NC_001348.1	10335	Group I
Senegalvirus marseillevirus	Senegalvirus SSV-A contig6 genomic sequence	131580	DNA	linear	NC_043223.1	944645	Group I
Yaba monkey tumor virus	Yaba monkey tumor virus, complete genome	134721	DNA	linear	NC_005179.1	38804	Group I
Human gammaherpesvirus 8	Human herpesvirus 8 strain GK18, complete genome	137969	DNA	linear	NC_009333.1	37296	Group I
Orf virus	Orf virus, complete genome	139962	DNA	linear	NC_005336.1	10258	Group I
Yaba-like disease virus	Yaba-like disease virus, complete genome	144575	DNA	linear	NC_002642.1	132475	Group I
Cercopithecine alphaherpesvirus 2	Cercopithecine herpesvirus 2, complete genome	150715	DNA	linear	NC_006560.1	10317	Group I
Human alphaherpesvirus 1	Human herpesvirus 1 strain 17, complete genome	152222	DNA	linear	NC_001806.2	10298	Group I
Human betaherpesvirus 7	Human herpesvirus 7, complete genome	153080	DNA	linear	NC_001716.2	10372	Group I
Human alphaherpesvirus 2	Human herpesvirus 2 strain HG52, complete genome	154675	DNA	linear	NC_001798.2	10310	Group I
Papiine alphaherpesvirus 2	Papiine herpesvirus 2, complete genome	156487	DNA	linear	NC_007653.1	340907	Group I
Macacine alphaherpesvirus 1	Macacine herpesvirus 1, complete genome	156789	DNA	linear	NC_004812.1	10325	Group I
Human betaherpesvirus 6A	Human betaherpesvirus 6A, variant A DNA, complete virion genome, isolate U1102	159378	DNA	linear	NC_001664.4	32603	Group I
Human betaherpesvirus 6B	Human herpesvirus 6B, complete genome	162114	DNA	linear	NC_000898.1	32604	Group I
Human gammaherpesvirus 4	Human gammaherpesvirus 4, complete genome	171823	DNA	circular	NC_007605.1	10376	Group I
Human herpesvirus 4 type 2	Human herpesvirus 4, complete genome	172764	DNA	circular	NC_009334.1	12509	Group I
Variola virus	Variola virus, complete genome	185578	DNA	linear	NC_001611.1	10255	Group I
Molluscum contagiosum virus subtype 1	Molluscum contagiosum virus subtype 1, complete genome	190289	DNA	linear	NC_001731.1	10280	Group I
Vaccinia virus	Vaccinia virus, complete genome	194711	DNA	linear	NC_006998.1	10245	Group I
Monkeypox virus Zaire-96-I-16	Monkeypox virus Zaire-96-I-16, complete genome	196858	DNA	linear	NC_003310.1	619591	Group I
NY_014 poxvirus	NY_014 poxvirus strain 2013, complete genome	200223	DNA	linear	NC_035469.1	2025360	Group I
Cowpox virus	Cowpox virus, complete genome	224499	DNA	linear	NC_003663.2	10243	Group I
Human betaherpesvirus 5	Human herpesvirus 5 strain Merlin, complete genome	235646	DNA	linear	NC_006273.2	10359	Group I
